# Expression variations in Ectodysplasin-A gene (*eda*) may contribute to morphological divergence of scales in Haplochromine cichlids

**DOI:** 10.1101/2021.08.25.457685

**Authors:** Maximilian Wagner, Sandra Bračun, Anna Duenser, Christian Sturmbauer, Wolfgang Gessl, Ehsan Pashay Ahi

## Abstract

**Background:** Elasmoid scales are one of the most common dermal appendages and can be found in almost all species of bony fish differing greatly in their shape. Whilst the genetic underpinnings behind elasmoid scale development have been investigated, not much is known about the mechanisms involved in the shaping of scales. To investigate the links between gene expression differences and morphological divergence, we inferred shape variation of scales from two different areas of the body (anterior and posterior) stemming from ten haplochromine cichlid species from different origins (Lake Tanganyika, Lake Malawi, Lake Victoria and riverine). Additionally, we investigated transcriptional differences of a set of genes known to be involved in scale development and morphogenesis in fish.

**Results:** We found that scales from the anterior and posterior part of the body strongly differ in their overall shape, and a separate look on scales from each body part revealed similar trajectories of shape differences considering the lake origin of single investigated species. Above all, nine as well as 11 out of 16 target genes showed expression differences between the lakes for the anterior and posterior dataset, respectively. Whereas in posterior scales four genes (*dlx5, eda, rankl* and *shh*) revealed significant correlations between expression and morphological differentiation, in anterior scales only one gene (*eda*) showed such a correlation. Furthermore, eda displayed the most significant expression difference between species of Lake Tanganyika and species of the other two younger lakes. Finally, we found genetic differences in downstream regions of *eda* gene (e.g. in the *eda*-*tnfsf13b* inter-genic region) that are associated with observed expression differences. This is reminiscent of a genetic difference in the *eda*-*tnfsf13b* inter-genic region which leads to gain or loss of armour plates in stickleback.

**Conclusion:** These findings provide evidence for cross-species transcriptional differences of an important morphogenetic factor, *eda*, which is involved in formation of ectodermal appendages. These expression differences appeared to be associated with morphological differences observed in the scales of haplochromine cichlids indicating potential role of eda mediated signal in divergent scale morphogenesis in fish.
