## Additional file 1 for "Expression variations in Ectodysplasin-A gene (*eda*) may contribute to morphological divergence of scales in Haplochromine cichlids"

### Sheet: qPCR primers
	qPCR Primer sequences and information about candidate reference genes.
	Symbol	Gene Description	Primer Sequence (5’- 3’)	Product Size (bp)	Efficiency (E %)	R2 *	Amplicon Melting Temperature (°C)	Accession ID
	actb1	Actin Beta 1	F_CCCTCTTCCAGCCTTCCTTCCT	130	105.3	0.997	86.2 ± 0.2	XM_005946208.2
			R_GTACCTCCAGACAGCACGGTGTTG
	bmp4	Bone Morphogenetic Protein 4a	F_GTTCAGCCACTGTGCCCC	155	95.4	0.998	82.8 ± 0.2	XM_006798429.1
			R_CATGTGCTCTTCATGGTGGAAGC
	col1a2	Collagen Type I Alpha 2 Chain	F_TCAGGAGGAAAGGGAGAAGTTGGC	105	107.3	0.997	81.7 ± 0.3	XM_005928572.3
			R_CAGGGAAACCAGTCAGACCAGAAGG
	ctsk	Cathepsin K	F_AGTGGGAAGAGTGGAAGAGCACA	113	106.5	0.995	83.3 ± 0.2	XM_014335887.2
			R_CTCGTTGTGAGCCTCAATCATGCG
	dlx5a	Distal-Less Homeobox 5a	F_GGCTAACGCAAACACAGGTGA	109	102.4	0.997	77.9 ± 0.2	XM_006787641.1
			R_TCGCTGGAGCTGGGGCT
	eda	ectodysplasin A	F_CCCCTGAAATTATCATGTGGAGTCGT	114	109.2	0.994	80.13 ± 0.4	XM_005927907.3
			R_AGTGAAGTTGAGGTAGTACACCTGGT
	edar	ectodysplasin A receptor	F_CGGGACTGATCATCGGGCAG	88	103.5	0.993	79.7 ± 0.4	XM_005935741.3
			R_TCCTGGGAGAGCTGGAGCT
	efl1a	Elongation Factor 1 Alpha	F_TACCCACCCCTTGGTCGT	76	94.4	0.991	81.1 ± 0.1	XM_006783557.1
			R_TCTCCACACCTTTAATCACGCC
	fgf20a	Fibroblast Growth Factor 20a	F_ACCAGGAAAGACCACAGCAGA	142	101.4	0.994	82.2 ± 0.1	XM_006790818.1
			R_CTGACAGCTTCTCAGAGCCAT
	fgfr1a	Fibroblast Growth Factor Receptor 1a	F_CTTCAACGTGACAGTTCATATCTCGG	88	98.9	0.99	78.14 ± 0.1	XM_006803170.1
			R_GCCCAGCAGTTTGTTTTCCTCC
	gapdh	Glyceraldehyde-3-phosphate Dehydrogenase	F_ATCAAGAAGGTTGTGAAGGCTGC	83	96.5	0.998	83.2 ± 0.3	XM_005925254.2
			R_TCTGTGGACACGACCTGGTG
	hprt1	Hypoxanthine Phosphoribosyltransferase 1	F_CTGTCTACTCTGACAGGCAAGAATG	137	96.3	0.998	85.91 ± 0.2	XM_005916590.2
			R_CTCTTCACCAGCAAACTCGCTAC
	hsp90a	90 kDa heat shock protein	F_CCAGCTCCCTGCTGATGAGT	173	95.5	0.997	80.2 ± 0.1	XM_006781926.1
			R_GCTCTGCTGCCATCTTCTTGTAG
	mmp2	Matrix metalloproteinase-2	F_CGCTGGTGTGCCACTACTG	80	98.6	0.997	82.6 ± 0.1	XM_006780479.1
			R_CCCACTGTTGACATTGCAGTTTCAG
	mmp2	Matrix metalloproteinase-2	F_CGCTGGTGTGCCACTACTG	80	98.6	0.997	82.6 ± 0.1	XM_006780479.1
			R_CCCACTGTTGACATTGCAGTTTCAG
	mmp9	Matrix Metallopeptidase 9	F_TGTCCTGACCAGGGTTATAGTCTG	86	96.5	0.992	82.43 ± 0.1	XM_006785578.1
			R_TCTCTAATGTTGGAGTGATCCAGGC
	opg	Osteoprotegerin	F_CGAATGTGCTCCAGGTTTCCACC	142	108.8	0.995	83.71 ± 0.2	XM_005934970.3
			R_CGGGGAGAAATGACCATCAGGG
	rankl	Receptor Activator Of Nuclear Factor Kappa B Ligand	F_CATGGAGGAGGTGCAGACAGAG	112	105.4	0.996	82.8 ± 0.3	XM_005940032.3
			R_CGTTCTGATTGGTAGATGGGCTGA
	rps11	Ribosomal Protein S11	F_GTATTCTCTCTGGTGTGGTGACC	163	94.2	0.996	79.8 ± 0.2	XM_005920301.2
			R_ATGTCTCCAACTGTGACGTCTCTA
	rps18	Ribosomal Protein S18	F_CATCCCTGAGAAGTTCCAGCACA	103	103.1	0.995	79.6 ± 0.3	XM_005945472.2
			R_TCTGCCAACACCCTTGATGG
	sema4d	Semaphorin 4D	F_CCCCACGGTGTGCCTCG	88	108	0.996	80.3 ± 0.3	XM_042224410.1
			R_ATGTGGAGTAGTTGAAGATGCCCG
	shh	Sonic Hedgehog Homolog	F_CTGACAGGCTAATGACTCAGAGATG	93	103.6	0.997	80.12 ± 0.2	XM_006795062.1
			R_TGACCCGCAGCTTCACTC
	sp7	Zinc Finger Protein Osterix	F_GCATCTATTCTGGAGGAAGACGCA	96	95.8	0.998	78.86 ± 0.2	XM_006782736.1
			R_CTGACAGGGCTGGTGCTG
	tbp	TATA Box Binding Protein	F_CCTCAGGGAGCCATGACC	75	104	0.997	75.1 ± 0.2	XM_014340289.1
			R_CTGGGGTGTCAGACCAGAG
